# The mitochondrial chaperone HSPD1 folds MTHFD2 independently of its co-chaperone HSPE1

**DOI:** 10.64898/2026.02.16.706072

**Authors:** Shani Gabbay, Hila Ben-David, Shatha S Alassam, Linor Cohen, Tal Levy, Liron Levin, Nili Tickotsky Moskovitz, Ifat Abramovich, Albert Batushansky, Shiran Dror, Moshe Elkabets, Noga Alon, Yariv Brotman, Shai Kaluski-Kopatch, Evelina Nikelshparg, Sufa Sued-Hendrickson, Shimon Bershtein, Anat Ben-Zvi, Barak Rotblat

**Affiliations:** Department of Life Sciences, Ben-Gurion University of the Negev, Beer-Sheva, Israel; Ilse Katz Institute (IKI) for Nanoscale Science and Technology, Ben-Gurion University of the Negev, Beer Sheva, Israel; Laura and Isaac Perlmutter Metabolomics Center, B. Rappaport Faculty of Medicine, Technion-Israel Institute of Technology, Haifa, Israel; The Shraga Segal Department of Microbiology, Immunology and Genetics, Faculty of Health Science, Ben-Gurion University of the Negev, Beer-Sheva, 84105, Israel; Faculty of Health Sciences, Ben-Gurion University of the Negev, Beer-Sheva, 84105, Israel

**Author notes:** Equal contribution (Shani Gabbay, Hila Ben-David).

## Abstract

Acquiring new cellular states entails metabolic reprogramming driven by changes in the expression of cytosolic and mitochondrial metabolic enzymes. Most mitochondrial proteins are synthesized in the cytosol and imported into the mitochondria in a linear form, after which they are folded by a network of mitochondrial chaperones and co-chaperones. Which mitochondrial protein is dependent upon which chaperone for its folding is largely unknown. HSPD1/HSPE1 (HSP60/HSP10) are evolutionarily conserved mammalian homologues of the bacterial proteins GroEL/GroES, forming a chamber-and-lid chaperonin to facilitate the folding of client proteins. We used gene knockdown and SILAC-based proteomics to identify HSPD1 client proteins. We found that HSPD1 supports the expression of Methylenetetrahydrofolate Dehydrogenase 2 (MTHFD2), a key essential protein in the mitochondrial one-carbon (1C) pathway, in cells and tumors, and directly folds MTHFD2, independently of its co-chaperone HSPE1. HSPD1 interacts with MTHFD2 in mitochondria, and MTHFD2 is degraded by LONP1 in HSPD1 knockdown cells. Consequently, we observed reduced nucleotide and S-adenosylmethionine (SAM) levels in HSPD1 knockdown and found minimal overlap in the transcriptional and metabolic cellular responses to HSPD1 vs. HSPE1 depletion. In C. elegans, knockout of HSP60 triggers the mitochondrial stress response in the gut, while HSP10 knockout triggers the mitochondrial stress response in muscle tissue. Our data support that HSPD1 is an MTHFD2 chaperone and that, in addition to working together, HSPD1 and HSPE1 have distinct biological functions.
