## Supplementary material for "The mitochondrial chaperone HSPD1 folds MTHFD2 independently of its co-chaperone HSPE1": table s5-metabolomics

### Sheet: HSPD1 significant
gene	linearFC.KD1_vs_Control	pvalue.KD1_vs_Control	padj.KD1_vs_Control	pass.KD1_vs_Control	linearFC.KD2_vs_Control	pvalue.KD2_vs_Control	padj.KD2_vs_Control	pass.KD2_vs_Control
AICAR	-3.09404	1.33e-07	5.91e-06	down	-2.6364	1.18e-06	9.53e-05	down
Dihydroorotate	-1.74567	0.00156559	0.0107592	down	-1.76018	0.00138275	0.0236131	down
Guanine	1.52342	0.0109422	0.0411723	up	3.14947	3.39e-07	7.53e-05	up
Guanosine	1.75333	0.0041336	0.0208559	up	3.02665	3.93e-06	0.000190182	up
Propionyl.carnitine	1.92133	4.3e-05	0.000681358	up	2.36658	1.29e-06	9.53e-05	up
X1.Methyladenosine	1.85282	0.00108045	0.0079953	up	1.83506	0.00123839	0.0229103	up

### Sheet: HSPE1 significant
gene	linearFC.KD1_vs_Control	pvalue.KD1_vs_Control	padj.KD1_vs_Control	pass.KD1_vs_Control	linearFC.KD2_vs_Control	pvalue.KD2_vs_Control	padj.KD2_vs_Control	pass.KD2_vs_Control
Butyryl.L.carnitine	2.07751	7.82e-07	0.000195438	up	2.23764	1.86e-07	4.64e-05	up
cis.11.Eicosenoic.acid	1.57493	0.000724787	0.0362394	up	1.75904	7.59e-05	0.00158667	up
Erucic.acid	1.56254	0.00219421	0.0457128	up	1.69933	0.000470779	0.00653859	up
gamma.Glutamylcysteine	1.41257	0.00145041	0.042349	up	1.46502	0.000584373	0.00759738	up
Hexanoyl.carnitine	1.83852	0.000415076	0.0259422	up	1.77671	0.00072275	0.00860417	up
Lauroylcarnitine	3.56411	1.76e-06	0.000219948	up	3.74075	1.04e-06	0.00012945	up
O.Phosphoethanolamine	1.52324	0.00125243	0.042349	up	2.11609	1.67e-06	0.000139208	up
Phosphorylcholine	1.50296	0.00147781	0.042349	up	1.51688	0.00121709	0.012678	up
Propionyl.carnitine	1.40587	0.00215811	0.0457128	up	1.57318	0.000144054	0.00257238	up
X1.Methyladenosine	1.50516	0.00169396	0.042349	up	1.46318	0.00302515	0.023634	up
